# Genetic variants within silencer elements shape human blood cell phenotype diversity

**DOI:** 10.1101/2025.01.13.632723

**Authors:** Minkang Tan, Henk van Weerd, Alper Yavas, Baoxu Pang

## Abstract

Non-coding variants contribute to blood cell trait variation, but their effects on silencers remain poorly defined. Here, we used ReSE, a high-throughput silencer screening system, to assess sequences encompassing 14,720 non-coding variants from fine-mapped loci associated with 15 blood cell traits. In K562 cells, we identified 805 variants with differential silencer activity, comprising 425 loss-of-silencer-function and 380 gain-of-silencer-function candidates. Luciferase reporter assays confirmed allele-dependent repression, and endogenous editing of selected variants was accompanied by altered expression of nearby genes. K562 cells harboring the rs2857078 alternative allele showed downregulated globin expression and reduced mature erythrocyte markers upon erythroid differentiation. By integrating single-cell hematopoietic chromatin accessibility with evolutionary conservation, we further prioritized functional silencer variants despite their low fine-mapping posterior inclusion probabilities. Together, these findings implicate silencer perturbation as a regulatory mechanism contributing to blood cell trait variation and related disorders, and provide candidates for mechanistic investigation of non-coding associations.
