## Supplementary Table for "Genetic variants within silencer elements shape human blood cell phenotype diversity"

### Sheet: Primers
		primer_Fw	primer_Rv
Fig.2e	rs62248908_REF_L	ctggcctaactggccggtacAGACTGGGGAGGGAGTG	cccgtggaagactcaggtacACCCTAGACTGGCAGAATCA
	rs10909942_ALT_R	ctggcctaactggccggtacGGTGCACACACCATTGTTCA	cccgtggaagactcaggtacTAGCTGGGCAGCAGCC
	rs11737895_REF_L	ctggcctaactggccggtacATAAAGAGGAGTGGAGTATC	cccgtggaagactcaggtacAGCCACCATGCTCGCC
	rs11652985_ALT_L	ctggcctaactggccggtacGATCAGAAACTGAGCAACAG	cccgtggaagactcaggtacTGTTTCCTCCTGGGGACA
	rs7357472_ALT_M	ctggcctaactggccggtacAAGCCACATTCTAGCTAGTC	cccgtggaagactcaggtacTGTCCCTACCATGACCTAC
	rs7527973_ALT_R	ctggcctaactggccggtacGCAGGGAGACCACTCATC	cccgtggaagactcaggtacGATAGTGCCTTTGATGTGGG
	rs7322908_REF_R	ctggcctaactggccggtacCTGATTCAGTACAAATACCAAG	cccgtggaagactcaggtacCATGTTGGCCAGGCTG
	rs2293396_ALT_L	ctggcctaactggccggtacCTGTGGTGATAGTGGCCC	cccgtggaagactcaggtacCTGTGGGATGCCCTTCTCTC
Fig.2f	rs80126770_REF_M	ctggcctaactggccggtacTGGAGGGCACCCTCTG	cccgtggaagactcaggtacGGCTGGAGTGGGGAGG
	rs6116019_ALT_L	ctggcctaactggccggtacTGCAATGGCACGATCTCG	cccgtggaagactcaggtacCTAAAAATACAAAAATTAGCTAGGC
	rs633084_REF_R	ctggcctaactggccggtacCCAGGGCCTGGCAGGT	cccgtggaagactcaggtacCATTCATCCCACCACAAGAC
	rs2273905_REF_M	ctggcctaactggccggtacCTGGGGCGTGGCACCA	cccgtggaagactcaggtacCCTGAAGAGGATGGCAGACT
	rs62180078_ALT_R	ctggcctaactggccggtacAGGGAACCAGGATAAGTGGT	cccgtggaagactcaggtacCTCAAGGACAAAAACTAGGTCT
	rs165362_REF_R	ctggcctaactggccggtacCACAGCTGAGCTGCTGC	cccgtggaagactcaggtacCAGGAACAGCCCTCTCCC
	rs72935512_REF_R	ctggcctaactggccggtacCCCACTTCAAGGAAGGAGTTTT	cccgtggaagactcaggtacCCTGGGTGGGCGGGGG
	rs1151523_REF_R	ctggcctaactggccggtacCCCAGCCTAGTATCTTCATT	cccgtggaagactcaggtacGCTGGGAGCTGTAATTATCC
	rs72697295_REF_L	ctggcctaactggccggtacCCTGGAGCAAAAACAAGAGC	cccgtggaagactcaggtacGGTAGCAGCTGCCAAAAG
	rs80094748_ALT_R	ctggcctaactggccggtacGAGACCCGACACAGCG	cccgtggaagactcaggtacAGAGCCACCATCTGCTTC
	rs1773561_ALT_R	ctggcctaactggccggtacGTAGCCTCCCAGCCGAG	cccgtggaagactcaggtacCTGTCATTGTTTACTCCCAG
	rs6984764_REF_M	ctggcctaactggccggtacCCACGACAACCCGAAGAG	cccgtggaagactcaggtacGAGCGCGGGGCGGGGC
	rs10797433_REF_M	ctggcctaactggccggtacGGAGCTCGGCTGTGGT	cccgtggaagactcaggtacTCCAGAATGACTGGAGTCCT
	rs2727287_REF_L	ctggcctaactggccggtacCCTCCCATCATGGTTCC	cccgtggaagactcaggtacGGCATCCGAGCCGTCTT
Fig.S1c	rs1556070_REF_M	ctggcctaactggccggtacAAACATGGCAATCAATCATTGC	cccgtggaagactcaggtacGAGCATTTCGCATTTCCTTT
	rs2244715_ALT_L	ctggcctaactggccggtacAAACATACAGAGAAACTGGT	cccgtggaagactcaggtacTGTGCCGTAATAGCTGCACC
	rs4451042_REF_R	ctggcctaactggccggtacTGGCACTGGGTGAGTGCTTC	cccgtggaagactcaggtacAGGCCAAACAAGGAAAAAAC
	rs11539637_ALT_M	ctggcctaactggccggtacTGCTGCCTTGCCTCCAGG	cccgtggaagactcaggtacAGTAGACGAAGCTCGGCCTC
	rs2163952_REF_L	ctggcctaactggccggtacTATATGGTGTGAGATAAGGA	cccgtggaagactcaggtacGTATCTGTAATCAACTGGTT
	rs12404920_ALT_R	ctggcctaactggccggtacTGATGATGATAATGACTGGC	cccgtggaagactcaggtacAAGGGGGACTTGATGCTGAA
	rs79847479_REF_R	ctggcctaactggccggtacCTTACCCCAGTCAGAATGGC	cccgtggaagactcaggtacCCATTGCACTCCAGCCTGAG
	rs2839682_ALT_M	ctggcctaactggccggtacCCGCGGGAAATCTACACCCG	cccgtggaagactcaggtacAAGAAGAAGCGAGAGGCGAT
	rs35975406_ALT_M	ctggcctaactggccggtacACCCAGGCTTGGAGTGCAAT	cccgtggaagactcaggtacTGGGGACAGGTGTGGCGGCA
	rs73541071_ALT_R	ctggcctaactggccggtacCTGACACAAGACATTGGTCT	cccgtggaagactcaggtacAACTGAAATCTTTTGCCCCA
	rs112633592_ALT_M	ctggcctaactggccggtacCCAGGTCCACTGGTGGCTCA	cccgtggaagactcaggtacGTAAAGAGCAGCACAGGAGG
	rs903270_ALT_R	ctggcctaactggccggtacACCTGTGAGAATTTCAACCC	cccgtggaagactcaggtacTCCAATCTGGGACCTCACAC
	rs28407694_ALT_M	ctggcctaactggccggtacTGGCTGATGGTGAAGTCTTA	cccgtggaagactcaggtacTGCTGTGCAGGTTACCAAGC
Fig.3b-c	rs12741781_T/G	ctggcctaactggccggtacTGTTTGTGTCTGTAGTCATAGT	cccgtggaagactcaggtacAACACACTCATTTCCTCTTCTC
	rs10758656_A/G	ctggcctaactggccggtacGCATCTTGGAGCCTTGGTGT	cccgtggaagactcaggtacGTCTCGTTCTGTCGCCCAGG
	rs2857078_A/C	ctggcctaactggccggtacGGACATCTGTTGAACCCTCC	cccgtggaagactcaggtacTTCTGACTTACCCAACAGA
	rs4808806_C/G	ctggcctaactggccggtacCCTCCAAGGGAGGGACAA	cccgtggaagactcaggtacCCAGGCATGGGTTGCATG
Fig.S4b	rs2857078-KI gRNA	CAGAGACAAGGAGGGATACT
	rs2857078-KI HDR donor	TCCAGTGAACTGTGGGTTCTAGCCCTGCCCTGCTGCTAACCCAGGATCCCTCCTTGTCTCTGGGTCTCAGTTTCCCTGTCTGCACAGTTG
	rs2857078-KI geno PCR	GAACCCAGCTCGACTCTTGG	CTTTCTGTTCGGACCCAGCA
	rs4808806-KI gRNA	GGCTCTGAGATGCACTGTCC
	rs4808806-KI HDR donor	TGGGTCAATCTCCAGGCATGGCCCAGGCCTGCTTCCAGGAGAGTGCATCTCAGAGCCATGCAACCCATGCCTGGCACAAGC
	rs4808806-KI geno PCR	ACAGCAGACCTCATCCCAAC	TGCCCATGGAGTGTACTTGTG
Fig.4d	qPCR SLC4A1	CTGCTGGTGTTTGAGGAAGCCT	CACCAGCAGGATGAGCCAGAAG
Fig.4e	qPCR SLC25A39	TGCCCTTCTCAGCCCTGTA	AGCTCATGCCCACAGAAGTC
Fig.S4d	qPCR G6PC3	TCATCACCGAGTGGCTCAACCT	GACCAGTCTCACAAGAAGAGGG
	qPCR ASB16-AS1	CGGCCCTGAGGCAAACATAC	TGAAACACTGCGCCAACTTC
	qPCR RUNDC3A-AS1	TGCCAGTGGATTGCTGATGT	CAGGGTGTCAGACAAGGCTC
	qPCR TMEM101	CAGGTGTTCCTGGGTATCTACC	CAGGATGCCATACAGCACGAAG
	qPCR ASB16	TCGGCTGAACAGGGGTTCT	GGATCAGGTGTCGAGCACAG
	qPCR TMUB2	CCTCATCACTGTGCGGCTCAAA	CAGTTTCATCTGGCTTTCTTGTCC
	qPCR C17orf53	GAGAAGTCTGGAGGACATCATGG	CTCCACAGATGCCTGGGAACTA
Fig.4g	qPCR GATA1
	qPCR HBZ	GTGTCCATGTGGGCCAAG	GAAGTGCGGGAAGTAGGTCTT
	qPCR HBE1	TGGCAAGGAGTTCACCCCT	AATGGCGACAGCAGACACC
	qPCR HBG	GGCAACCTGTCCTCTGCCTC	GAAATGGATTGCCAAAACGG
	qPCR HBB	CTCATGGCAAGAAAGTGCTCG	AATTCTTTGCCAAAGTGATGGG
	qPCR HBA	TCCCCACCACCAAGACCTAC	CCTTAACCTGGGCAGAGCC

### Sheet: RawData
Fig.2e		rep1	rep2	rep3	P value
	pGL4.53	1	1	1
	rs62248908_REF_L	0.670817	0.62453	0.549467	0.0004
	rs10909942_ALT_R	0.469738	0.270125	0.509603	0.0014
	rs11737895_REF_L	0.557494	0.484089	0.545869	<0,0001
	rs11652985_ALT_L	0.310417	0.319386	0.346626	<0,0001
	rs7357472_ALT_M	0.423697	0.232445	0.118601	0.0011
	rs7527973_ALT_R	0.489028	0.140858	0.030272	0.0049
	rs7322908_REF_R	0.73069	0.384198	0.576982	0.0122
	rs2293396_ALT_L	0.48577	0.323216	0.340757	0.0003
Fig.2f		rep1	rep2	rep3	P value
	pGL4.53	1	1	1
	rs80126770_REF_M	0.504953	0.423784	0.495458	<0,0001
	rs6116019_ALT_L	0.278129	0.103486	0.022205	0.0003
	rs633084_REF_R	0.262472	0.311126	0.584869	0.0036
	rs2273905_REF_M	0.401478	0.352154	0.671295	0.0061
	rs62180078_ALT_R	0.952068	1.08291	1.01854	0.6613
	rs165362_REF_R	0.534105	0.476006	0.381814	0.0003
	rs72935512_REF_R	0.287984	0.021334	0.021466	0.0006
	rs1151523_REF_R	0.485963	0.682003	0.678058	0.004
	rs72697295_REF_L	0.631742	0.745909	0.445927	0.0109
	rs80094748_ALT_R	0.679972	0.393372	0.539637	0.005
	rs1773561_ALT_R	0.117121	0.417623	0.358317	0.0016
	rs6984764_REF_M	0.536428	0.042051	0.083189	0.0079
	rs10797433_REF_M	0.445819	0.562874	0.116779	0.0095
	rs2727287_REF_L	0.969731	1.55088	1.27135	0.1908
Fig.S1c		rep1	rep2	rep3	P value
	pGL4.53	1	1	1
	rs1556070_REF_M	0.3	0.25	0.2	<0,0001
	rs2244715_ALT_L	0.38	0.44	0.32	<0,0001
	rs4451042_REF_R	0.42	0.46	0.3	0.0002
	rs11539637_ALT_M	0.5	0.56	0.31	0.002
	rs2163952_REF_L	0.6	0.76	0.48	0.0089
	rs12404920_ALT_R	0.37	0.42	0.4	<0,0001
	rs79847479_REF_R	0.37	0.17	0.38	0.0005
	rs2839682_ALT_M	0.04	0.03	0.14	<0,0001
	rs35975406_ALT_M	0.22	0.07	0.27	0.0002
	rs73541071_ALT_R	0.12	0.06	0.3	0.0003
	rs112633592_ALT_M	0.4	0.19	0.35	0.0004
	rs903270_ALT_R	0.03	0.01	0.09	<0,0001
	rs28407694_ALT_M	0.17	0.13	0.24	<0,0001
Fig.3b
		rep1	rep2	rep3	P value (REF vs ALT)	P value (vs empty plasmid)
	pGL4.53	1	1	1
	rs12741781_T	0.369915	0.303237	0.345803	0.0434	<0,0001
	rs12741781_G	0.883117	0.616131	1.31832		0.7811
	rs10758656_A	0.0956313	0.0586683	0.0837053	0.0001	<0,0001
	rs10758656_G	0.71631	0.620945	0.587543		0.0007
	rs2857078_A	0.219224	0.485791	0.643281	0.0237	0.0113
	rs2857078_C	1.00433	1.65112	1.15692		0.2377
	rs4808806_C	0.179964	0.0999968	0.17497	<0,0001	<0,0001
	rs4808806_G	1.50161	1.33601	1.54312		0.0019
	pos_ctr	0.297205	0.10932	0.187095		0.0001
Fig.3c		rep1	rep2	rep3	P value (REF vs ALT)	P value (vs empty plasmid)
	pGL4.23	1	1	1
	rs12741781_T	1.69161	1.81469	1.45884	0.0163	0.0033
	rs12741781_G	2.14913	2.47301	2.14541		0.0003
	rs10758656_A	1.20726	0.597056	0.984539	0.809	0.7131
	rs10758656_G	0.733608	1.10077	1.12374		0.9174
	rs2857078_A	1.16535	0.998741	0.868476	0.896	0.9055
	rs2857078_C	0.956977	1.49265	0.688072		0.8556
	rs4808806_C	0.798942	0.68582	0.833937	0.2302	0.0071
	rs4808806_G	2.11037	0.87991	1.00062		0.4464
	pos_ctr	24.3968	23.4058	33.622		0.0013
Fig.4d	SLC4A1		P-value
	rs2857078 (A/A)	rs2857078 (A/C)
	0.0170983	0.0169019	0.8484
	0.0221994	0.0173771
	0.0320544	0.0315402
	0.0204276	0.00775854
	0.01648	0.02282
	0.015625	0.02267
Fig.4e	SLC25A39		P-value
	rs2857078 (A/A)	rs2857078 (A/C)
	1.72508	2.88786	0.0052
	1.90088	2.47942
	1.89212	2.12874
	1.29834	1.46071
	1.45734	1.8489
	1.51922	3.37916
	1.68958	2.03731
	1.15135	2.97592
Fig.4f	FACS CD71-APC	K562-WT (AA)				rs2857078-KI (AC)				P value
		rep1	rep2	rep3	rep4	rep1	rep2	rep3	rep4
	untreated	1759	1836	2287	2326	2006	2822	2779	2707	0.073086
	Hemin 10uM+Ara-C 100nM Day6	1118	1521	1774	1709	1115	1384	1476	1333	0.266915
	FACS CD235a-PE	K562-WT (AA)				rs2857078-KI (AC)				P value
		rep1	rep2	rep3	rep4	rep1	rep2	rep3	rep4
	untreated	595	1170	1313	1197	487	480	459	466	0.010101
	Hemin 10uM+Ara-C 100nM Day6	1477	1761	2191	2238	616	636	652	630	0.000405
Fig.4g
		WT-K562 (AA) undifferentiated			WT-K562 (AA) Hemin-10uM+Ara-C-100nM day6			rs2857078-KI (AC) undifferentiated			rs2857078-KI (AC) Hemin-10uM+Ara-C-100nM day6			P value (undifferentiated rs2857078-KI vs undifferentiated WT-K562)	P value (differentiated rs2857078-KI vs differentiated WT-K562)
		rep1	rep2	rep3	rep1	rep2	rep3	rep1	rep2	rep3	rep1	rep2	rep3
	GATA1	1.01037	0.79639	1.19324	0.65742	0.60355	0.49137	0.72945	1.19324	0.75343	0.66814	0.53646	0.51461	0.599194	0.879729
	HBZ	0.8987	0.99487	1.10643	3.94287	1.9533	2.99505	0.71992	0.67638	0.60398	1.52194	0.9261	0.80436	0.008417	0.037951
	HBE1	0.82992	1.09256	1.07752	2.99879	2.51585	2.83048	0.59917	0.45936	0.38628	1.75854	1.26375	1.1181	0.007992	0.004286
	HBG12	0.817281	1.06111	1.12161	1.93041	1.59723	2.44343	0.58058	0.41243	0.42013	0.8422	0.62369	0.59005	0.008047	0.007238
	HBB	1.18808	0.9853	0.82662	0.71135	0.66371	0.98076	1.09073	1.00136	0.63963	0.50184	0.32204	0.22149	0.632652	0.027177
	HBA12	0.88031	1.01824	1.10145	3.82664	2.5072	2.46128	0.63997	0.47393	0.31777	0.73005	0.73854	0.57279	0.009892	0.007528
Fig.S4d		rs2857078 (A/A)				rs2857078 (A/C)				P values
		rep1	rep2	rep3	rep4	rep1	rep2	rep3	rep4
	G6PC3	1.10474	0.895258	1.14793	0.852067	2.81612	2.18411	5.74526	2.53568	0.030236
	ASB16-AS1	0.857721	1.14228	1.12867	0.87133	3.1136	3.2234	4.0501	3.60823	3.3e-05
	RUNDC3A-AS1	1.28929	0.710713	0.835043	1.16496	2.85496	7.76415	2.01105	1.20915	0.147531
	TMEM101	1.13888	0.861119	1.00809	0.991913	3.52499	4.0679	3.65099	2.88443	5.6e-05
	ASB16	0.071344	1.92866	1.17045	0.829549	0.233409	1.06999	2.5735	1.99133	0.494966
	TMUB2	1.13888	0.861119	1.00809	0.991913	3.52499	4.0679	3.65099	2.88443	5.6e-05
	C17orf53	1.21273	0.787268	1.09216	0.907843	1.95196	1.66047	2.19443	1.64397	0.001776

### Sheet: NGS primers
Universal_P5_primer 1.0	AATGATACGGCGACCACCGAGATCTACACTCTTTCCCTACACGACGCTCTTCCGATCT
p118_gDNAamp_p7_1	CAAGCAGAAGACGGCATACGAGATTCGCCTTAGTGACTGGAGTTCAGACGT
p118_gDNAamp_p7_2	CAAGCAGAAGACGGCATACGAGATCTAGTACGGTGACTGGAGTTCAGACGT
p118_gDNAamp_p7_3	CAAGCAGAAGACGGCATACGAGATTTCTGCCTGTGACTGGAGTTCAGACGT
p118_gDNAamp_p7_4	CAAGCAGAAGACGGCATACGAGATGCTCAGGAGTGACTGGAGTTCAGACGT
p118_gDNAamp_p7_5	CAAGCAGAAGACGGCATACGAGATAGGAGTCCGTGACTGGAGTTCAGACGT
p118_gDNAamp_p7_6	CAAGCAGAAGACGGCATACGAGATCATGCCTAGTGACTGGAGTTCAGACGT
p118_gDNAamp_p7_7	CAAGCAGAAGACGGCATACGAGATGTAGAGAGGTGACTGGAGTTCAGACGT
p118_gDNAamp_p7_8	CAAGCAGAAGACGGCATACGAGATCCTCTCTGGTGACTGGAGTTCAGACGT
p118_gDNAamp_p7_9	CAAGCAGAAGACGGCATACGAGATAGCGTAGCGTGACTGGAGTTCAGACGT
p118_gDNAamp_p7_10	CAAGCAGAAGACGGCATACGAGATCAGCCTCGGTGACTGGAGTTCAGACGT
